# Structural basis for substrate specificity and MSMEG_0435-0436 binding by the mycobacterial long-chain acyl-CoA carboxylase complex

**DOI:** 10.1101/2025.10.28.685139

**Authors:** Yingke Liang, John L. Rubinstein

## Abstract

The presence of mycolic acid is a defining feature of the mycobacterial cell wall, which provides a highly impermeable barrier to many antibiotics. Biosynthesis of this fatty acid, as well as tuberculostearic acid, requires precursor molecules produced by the essential long-chain acyl-coenzyme A (CoA) carboxylase (LCC) complex. The LCC complex catalyzes carboxylation of the α-carbon of long-chain acyl-CoA, but also short-chain acetyl-CoA and propionyl-CoA. The complex includes the subunits AccA3, which contains a biotin carboxylase (BC) domain and a biotin carboxyl carrier protein (BCCP) domain, the long-chain acyl-CoA carboxyltransferase AccD4, the short-chain acyl-CoA carboxyltransferase AccD5, and the incompletely characterized protein AccE. We used electron cryomicroscopy (cryo-EM) to determine structures of the LCC complex from *Mycobacterium smegmatis*. In the structures, two AccE subunits tether eight AccA3 subunits to an AccD4_2_AccD5_4_ heterohexamer core. Cryo-EM of the enzyme during catalysis reveals how AccD4 and AccD5 achieve substrate specificity, with AccD5 binding tightly to CoA and AccD4 binding long acyl chains. The BCCP domains of AccA3 undergo long-distance translocation to transfer a carboxyl group from the BC domain of AccA3 to the acyl-CoA substrate bound in AccD5. Further, we find that two copies of a protein complex formed from MSMEG_0435 and MSMEG_0436 can bind the LCC complex, sequestering the biotin moiety of BCCP domains near AccD5. Rv0263c, the *Mycobacterium tuberculosis* ortholog of MSMEG_0435, has a role in bacterial survival during transmission, suggesting that these proteins may regulate production of branched fatty acid precursors for the mycobacterial cell wall.
