## Supplementary Data 1 for "Structural basis for substrate specificity and MSMEG_0435-0436 binding by the mycobacterial long-chain acyl-CoA carboxylase complex"

### Sheet: Service Request
NBCC Proteomics Lunenfeld-Tanenbaum Research Institute, Sinai Health System 600 University Avenue, Room 968, Toronto, Ontario, M5G 1X5 e-mail: colwill@lunenfeld.ca website: nbcc.lunenfeld.ca
Sample Submission Form
	NBCC ID:	NBCC00542
Contact Information
	Date	2025-04-30			Contact Name	Yingke Liang, John Rubinstein
	PI Name	John Rubinstein			Contact E-mail	yingke.liang@mail.utoronto.ca + john.rubinstein@mail.utoronto.ca
	Institution	The Hospital for Sick Children			Billing Contact	john.rubinstein@mail.utoronto.ca
	Address	686 Bay Street, Toronto, ON, M5G 0A4			Billing E-mail	john.rubinstein@mail.utoronto.ca
Project Description
	Sample is trypsin digested peptides of soluble, endogenously biotinylated proteins from Mycobacterium smegmatis lysate. The sample was purified with StrepTactin XT resin followed by size exclusion chromatography in buffer (20 mM MES pH 6.0, 100 mM NaCl, 2 mM CaCl2) and prepared according to the NBCC in-solution digest protocol. Total sample volume is approximately 20 uL.
	Additional information for gel band and protein solution samples:
	Buffer:	20 mM MES pH 6.0, 100 mM NaCl, 2 mM CaCl2
	Amount of protein:	10 ug starting protein (nanodrop A280)
		Return input material, pick-up within 2 weeks of project completion
Sample Details
#	Sample Name	Bait Accession1 for affinity purifications	Biological Source2	Sample Type3	Sample Processing3	MS Procedure3	Plate size4	# of cells4
1	ACC_Tryp	N/A	Mycobacterium smegmatis cells	Peptides	Trypsin Digest	DDA
2
3
4
5
6
7
8
9
10
11
12
13
14
15
16
17
18
1Bait Accession - if applicable, identify the protein of interest (bait) that is being enriched for mass spectrometry. Put N/A if not applicable
2Please indicate species and source type (e.g. Human HeLa cells, Mouse Liver Tissue, Rat Purified Protein)
3If other - please fill in notes
4Please indicate amount of input material or material provided. If peptide/protein concentration is know, please input in "# of cells" column
Notes or Special Instructions
For new projects, please consult with the Proteomics Operations Manager Cassandra Wong (cwong@lunenfeld.ca)
before submitting samples to ensure optimal results
NBCC requests that the services we provide are acknowledged in publications and other communications using "Lunenfeld-Tanenbaum Research Institute - Network Biology Collaborative Centre Proteomics, RRID:SCR_025375". We also ask that any staff that has contributed intellectually to a publication be listed as authors. Please visit https://nbcc.lunenfeld.ca/publications/ for our full publication pol…
	Example of Publication Acknowledgement:
The authors wish to thank [staff name] of the Network Biology Collaborative Centre Proteomics Facility (RRID: SCR_025375) at the Lunenfeld-Tanenbaum Research Institute for [service]. The facility is supported by the Canada Foundation for Innovation and the Ontario Government.

### Sheet: Project Information
Service request Sample Row	Service request sample name	Name on tube	Prohits sample name	Peptide concentration (ug/ul)
1	ACC_Tryp	1	47173_ACC_tryp_NBCC542_Rubinstein_Yingke_1_S1	1

### Sheet: Analysis Details
NBCC Proteomics Lunenfeld-Tanenbaum Research Institute, Sinai Health System 600 University Avenue, Room 968, Toronto, Ontario, M5G 1X5 e-mail: colwill@lunenfeld.ca website: nbcc.lunenfeld.ca
Sample Submission Form
	NBCC ID:	NBCC00542
	NBCC requests that the services we provide are acknowledged in publications and other communications using "Lunenfeld-Tanenbaum Research Institute - Network Biology Collaborative Centre Proteomics, RRID:SCR_025375". We also ask that any staff that has contributed intellectually to a publication be listed as authors. Please visit https://nbcc.lunenfeld.ca/publications/ for our full publication pol…
	Example of Acknowledgement:
	The authors wish to thank Cassandra Wong of the Network Biology Collaborative Centre Proteomics Facility (RRID: SCR_025375) at the Lunenfeld-Tanenbaum Research Institute for mass spectrometry analysis. The facility is supported by the Canada Foundation for Innovation and the Ontario Government.
Mass Spectrometry Analysis
	Instrument:	timsTOF Pro 2
	Method:
		timsTOF dda-PASEF (22min gradient-60SPD):
			For data-dependent acquisition (DDA) LC-MS/MS, 250ng of sample wasanalyzed using a nano-HPLC (High-performance liquid chromatography) coupled to MS. The sample was loaded onto Evotip Pure per manufacturer instructions. Peptides were eluted from the Performance column (cat#: EV-1109, 8cmx150µm with 1.5µm beads), heated at 40C) with the 60SPD pre-formed acetonitrile gradient generated by an Evosep …
	Data Analysis:
		Data Analysis (FragPipe):
			Used MSFragger 4.1 within the ProHits LIMS. FASTA database is from UP000000757 Mycobacterium smegmatis Uniprot, 1 protein 1 gene. Cysteine carbamidomethylation (57.0214) was set as a fixed modification. Acetylated protein N-term and oxidated methionine were set as a variable modifications. Precursor mass tolerance was set to 20ppm on either side. Fragment mass tolerance was set to 20ppm. Enzymati…
	Relevant Literature:
		ProHits:	Liu G, Knight JD, Zhang JP, Tsou CC, Wang J, Lambert JP, Larsen B, Tyers M, Raught B, Bandeira N, et al.: Data Independent Acquisition analysis in ProHits 4.0. J Proteomics 2016, 149:64-68.
		MSFragger:	Kong, A. T., Leprevost, F. V., Avtonomov, D. M., Mellacheruvu, D., & Nesvizhskii, A. I. (2017). MSFragger: ultrafast and comprehensive peptide identification in mass spectrometry–based proteomics. Nature Methods, 14(5), 513-520.
			Yu, F., Haynes, S. E., Teo, G. C., Avtonomov, D. M., Polasky, D. A., & Nesvizhskii, A. I. (2020). Fast quantitative analysis of timsTOF PASEF data with MSFragger and IonQuant. Molecular & Cellular Proteomics.
Billing Summary

### Sheet: Explanation of data file
Comparison view table (on next sheet)
Results on comparison view table are shown as total spectral counts. Results are already filtered based on unique peptides >=2. Unique peptides cut-off is to ensure we are actually seeing the protein in question.
Spectral Counts
This is the number of times a peptide of a particular protein is selected for MS2 fragmentation and is correctly identified by our search engines.

### Sheet: Comparison
Sample report
SearchEngine: TPP MSFragger
Project name: NBCC_Proteomics
Created by: Cassandra Wong
Creation date: 2025-05-05
<Filters>:
Uniqe Peptide < 2
min_XPRESS=
max_XPRESS=
start_with
</Filters>
					47173 ACC_tryp_NBCC542_Rubinstein_Yingke_1 ACC
Gene ID	Gene Name	LocusTag	Protein ID	Description (Manual)	Total Peptide Number
A0QTE1	A0QTE1		A0QTE1	AccA3	1368
A0QTE7	A0QTE7		A0QTE7	AccD5	851
A0R616	A0R616		A0R616	AccD4	668
A0R1D8	A0R1D8		A0R1D8	AccA1	164
Cont_P04264	Cont_P04264		Cont_P04264	CONTAMINANT	153
A0R1D9	A0R1D9		A0R1D9	AccD1	140
4532396			A0R006	Wag31	109
A0QTE6	A0QTE6		A0QTE6	AccE5	101
Cont_P35527	Cont_P35527		Cont_P35527	CONTAMINANT	91
A0QPL0	A0QPL0		A0QPL0	MSMEG_0435 (Urea carboxylase subunit)	77
Cont_P13645	Cont_P13645		Cont_P13645	CONTAMINANT	75
A0R3J3	A0R3J3		A0R3J3	AccA2	70
A0QPL1	A0QPL1		A0QPL1	MSMEG_0436 (Urea carboxylase subunit)	55
A0QPA9	A0QPA9		A0QPA9	AccaA1?	53
A0R3J2	A0R3J2		A0R3J2	Possible AccD2	49
A0QV14	A0QV14		A0QV14	Pyruvate carboxylase	45
Cont_P35908	Cont_P35908		Cont_P35908	CONTAMINANT	39
Cont_P02533	Cont_P02533		Cont_P02533	CONTAMINANT	39
bioid_A0003	bioid_A0003		bioid_A0003	CONTAMINANT	29
Cont_P13647	Cont_P13647		Cont_P13647	CONTAMINANT	28
Cont_P00761	Cont_P00761		Cont_P00761	CONTAMINANT	24
4535402			A0R2B1	Multifunctional 2-oxoglutarate metabolism (Kgd)	24
A0QPA8	A0QPA8		A0QPA8	Possible AccD2	20
Cont_P22629	Cont_P22629		Cont_P22629	CONTAMINANT	18
Cont_P02769	Cont_P02769		Cont_P02769	CONTAMINANT	15
A0QPE7	A0QPE7		A0QPE7	3-oxoacyl-[acyl-carrier protein] oxidoreductase	14
A0QT08	A0QT08		A0QT08	SdhA (succinate:quinone oxidoreductase)	13
A0QR91	A0QR91		A0QR91	Monooxygenase	10
Cont_P08779	Cont_P08779		Cont_P08779	CONTAMINANT	10
A0QQ65	A0QQ65		A0QQ65	peptide/nickel transport system substrate-binding protein | (GenBank) extracellular solute-binding protein, family protein 5, putative	10
4536590			A0QU33	NuoD	8
A0QU37	A0QU37		A0QU37	MSMEG_2064	7
A0QVU2	A0QVU2		A0QVU2		7
A0R051	A0R051		A0R051	Cytochrome bc1 complex Rieske iron-sulfur subunit	7
A0QT21	A0QT21		A0QT21		6
A0QVX3	A0QVX3		A0QVX3		6
4537238			A0R0B3	Meromycolate extension acyl carrier protein AcpM	6
A0QXB0	A0QXB0		A0QXB0	Polar amino acid transport system substrate-binding protein ABC protein	6
A0QPE8	A0QPE8		A0QPE8		5
4532963			A0QSD2		5
A0QT07	A0QT07		A0QT07		5
A0R5H5	A0R5H5		A0R5H5		5
Cont_P02538	Cont_P02538		Cont_P02538	CONTAMINANT	5
A0R052	A0R052		A0R052		5
4536303			A0R200		4
4533062			A0QSD3		4
4535328			A0QSD6		4
4534875			A0QSL9		4
A0R730	A0R730		A0R730		4
4532920			A0QU34		4
4534952			A0R1B5		4
4531100			A0QU29		3
A0R050	A0R050		A0R050		3
A0QYD6	A0QYD6		A0QYD6		3
A0QS63	A0QS63		A0QS63		3
4531572			A0QSD4		3
4536927			A0QSG3		3
4536396			A0R3B8		3
A0QPE6	A0QPE6		A0QPE6		3
A0QPG3	A0QPG3		A0QPG3		3
4535400			A0QS97		3
A0QPG6	A0QPG6		A0QPG6		3
4535783			A0R203		2
4534901			A0QSD0		2
4534340			A0R7F9		2
4535655			A0QV42		2
4532985			A0R202		2
A0QWT6	A0QWT6		A0QWT6		2
4534671			A0QU26		2
